# Visualizing and integrating linear and graph pangenomes at the Maize Genetics and Genomics Database

**DOI:** 10.64898/2026.08.31.748368

**Authors:** John L. Portwood, Ethalinda K. Cannon, Olivia C. Haley, Laura E. Tibbs-Cortes, Carson M. Andorf, Margaret R. Woodhouse

**Affiliations:** Corn Insects and Crop Genetics Research Unit, US Department of Agriculture - Agricultural Research Service, Ames, IA 50011, USA

## Abstract

Genome visualization has existed for as long as assembled genomes, with an array of tools and approaches to meet researchers’ needs. The genome browser is one of these tools, and it has become a critical analytical resource for geneticists, genome biologists, and breeders. The evolution of genome browser capabilities is ongoing, and the USDA-ARS Maize Genetics and Genomics Database (MaizeGDB) has implemented JBrowse2, the most recent iteration of JBrowse. It includes multiple genome browser and alignment views, demonstrating pangenome visualization capability and permitting sophisticated functional characterization of maize loci. Described here also is MaizeGDB’s new Pangenome Viewer, which integrates pangenome graph views with linear browser visualization to obtain an on-the-fly, interactive visual snapshot of structural variation across a pangenome at user-selected loci, with zoom capabilities and statistical and variant information for each subgraph. Finally, we demonstrate how different MaizeGDB pangenome pipelines complement one another to help guide accurate analyses. This functionality can lead to more precise characterization of loci that confer important agronomic traits, resulting in better outcomes for farmers and the public.
