## Supplemental Table1 for "Visualizing and integrating linear and graph pangenomes at the Maize Genetics and Genomics Database"

### Sheet: Sheet1
Genome	species/cultivar		Line	Bioproject	Citation	Link to MaizeGDB metadata	Download link
Zm-B97-REFERENCE-NAM-1.0	Zea mays	Zm00018a	B97	PRJEB31061	https://www.science.org/doi/10.1126/science.abg5289	https://maizegdb.org/genome/assembly/Zm-B97-REFERENCE-NAM-1.0	https://download.maizegdb.org/Zm-B97-REFERENCE-NAM-1.0
Zm-CML103-REFERENCE-NAM-1.0	Zea mays	Zm00021a	CML103	PRJEB31061	https://www.science.org/doi/10.1126/science.abg5289	https://maizegdb.org/genome/assembly/Zm-CML103-REFERENCE-NAM-1.0	https://download.maizegdb.org/Zm-CML103-REFERENCE-NAM-1.0
Zm-CML228-REFERENCE-NAM-1.0	Zea mays	Zm00022a	CML228	PRJEB31061	https://www.science.org/doi/10.1126/science.abg5289	https://maizegdb.org/genome/assembly/Zm-CML228-REFERENCE-NAM-1.0	https://download.maizegdb.org/Zm-CML228-REFERENCE-NAM-1.0
Zm-CML247-REFERENCE-NAM-1.0	Zea mays	Zm00023a	CML247	PRJEB31061	https://www.science.org/doi/10.1126/science.abg5289	https://maizegdb.org/genome/assembly/Zm-CML247-REFERENCE-NAM-1.0	https://download.maizegdb.org/Zm-CML247-REFERENCE-NAM-1.0
Zm-CML277-REFERENCE-NAM-1.0	Zea mays	Zm00024a	CML277	PRJEB31061	https://www.science.org/doi/10.1126/science.abg5289	https://maizegdb.org/genome/assembly/Zm-CML277-REFERENCE-NAM-1.0	https://download.maizegdb.org/Zm-CML277-REFERENCE-NAM-1.0
Zm-CML322-REFERENCE-NAM-1.0	Zea mays	Zm00025a	CML322	PRJEB31061	https://www.science.org/doi/10.1126/science.abg5289	https://maizegdb.org/genome/assembly/Zm-CML322-REFERENCE-NAM-1.0	https://download.maizegdb.org/Zm-CML322-REFERENCE-NAM-1.0
Zm-CML333-REFERENCE-NAM-1.0	Zea mays	Zm00026a	CML333	PRJEB31061	https://www.science.org/doi/10.1126/science.abg5289	https://maizegdb.org/genome/assembly/Zm-CML333-REFERENCE-NAM-1.0	https://download.maizegdb.org/Zm-CML333-REFERENCE-NAM-1.0
Zm-CML52-REFERENCE-NAM-1.0	Zea mays	Zm00019a	CML52	PRJEB31061	https://www.science.org/doi/10.1126/science.abg5289	https://maizegdb.org/genome/assembly/Zm-CML52-REFERENCE-NAM-1.0	https://download.maizegdb.org/Zm-CML52-REFERENCE-NAM-1.0
Zm-CML69-REFERENCE-NAM-1.0	Zea mays	Zm00020a	CML69	PRJEB31061	https://www.science.org/doi/10.1126/science.abg5289	https://maizegdb.org/genome/assembly/Zm-CML69-REFERENCE-NAM-1.0	https://download.maizegdb.org/Zm-CML69-REFERENCE-NAM-1.0
Zm-HP301-REFERENCE-NAM-1.0	Zea mays	Zm00027a	HP301	PRJEB31061	https://www.science.org/doi/10.1126/science.abg5289	https://maizegdb.org/genome/assembly/Zm-HP301-REFERENCE-NAM-1.0	https://download.maizegdb.org/Zm-HP301-REFERENCE-NAM-1.0
Zm-Il14H-REFERENCE-NAM-1.0	Zea mays	Zm00028a	Il14H	PRJEB31061	https://www.science.org/doi/10.1126/science.abg5289	https://maizegdb.org/genome/assembly/Zm-Il14H-REFERENCE-NAM-1.0	https://download.maizegdb.org/Zm-Il14H-REFERENCE-NAM-1.0
Zm-Ki11-REFERENCE-NAM-1.0	Zea mays	Zm00030a	Ki11	PRJEB31061	https://www.science.org/doi/10.1126/science.abg5289	https://maizegdb.org/genome/assembly/Zm-Ki11-REFERENCE-NAM-1.0	https://download.maizegdb.org/Zm-Ki11-REFERENCE-NAM-1.0
Zm-Ki3-REFERENCE-NAM-1.0	Zea mays	Zm00029a	Ki3	PRJEB31061	https://www.science.org/doi/10.1126/science.abg5289	https://maizegdb.org/genome/assembly/Zm-Ki3-REFERENCE-NAM-1.0	https://download.maizegdb.org/Zm-Ki3-REFERENCE-NAM-1.0
Zm-Ky21-REFERENCE-NAM-1.0	Zea mays	Zm00031a	Ky21	PRJEB31061	https://www.science.org/doi/10.1126/science.abg5289	https://maizegdb.org/genome/assembly/Zm-Ky21-REFERENCE-NAM-1.0	https://download.maizegdb.org/Zm-Ky21-REFERENCE-NAM-1.0
Zm-M162W-REFERENCE-NAM-1.0	Zea mays	Zm00033a	M162W	PRJEB31061	https://www.science.org/doi/10.1126/science.abg5289	https://maizegdb.org/genome/assembly/Zm-M162W-REFERENCE-NAM-1.0	https://download.maizegdb.org/Zm-M162W-REFERENCE-NAM-1.0
Zm-M37W-REFERENCE-NAM-1.0	Zea mays	Zm00032a	M37W	PRJEB31061	https://www.science.org/doi/10.1126/science.abg5289	https://maizegdb.org/genome/assembly/Zm-M37W-REFERENCE-NAM-1.0	https://download.maizegdb.org/Zm-M37W-REFERENCE-NAM-1.0
Zm-Mo18W-REFERENCE-NAM-1.0	Zea mays	Zm00034a	Mo18W	PRJEB31061	https://www.science.org/doi/10.1126/science.abg5289	https://maizegdb.org/genome/assembly/Zm-Mo18W-REFERENCE-NAM-1.0	https://download.maizegdb.org/Zm-Mo18W-REFERENCE-NAM-1.0
Zm-Ms71-REFERENCE-NAM-1.0	Zea mays	Zm00035a	Ms71	PRJEB31061	https://www.science.org/doi/10.1126/science.abg5289	https://maizegdb.org/genome/assembly/Zm-Ms71-REFERENCE-NAM-1.0	https://download.maizegdb.org/Zm-Ms71-REFERENCE-NAM-1.0
Zm-NC350-REFERENCE-NAM-1.0	Zea mays	Zm00036a	NC350	PRJEB31061	https://www.science.org/doi/10.1126/science.abg5289	https://maizegdb.org/genome/assembly/Zm-NC350-REFERENCE-NAM-1.0	https://download.maizegdb.org/Zm-NC350-REFERENCE-NAM-1.0
Zm-NC358-REFERENCE-NAM-1.0	Zea mays	Zm00037a	NC358	PRJEB31061	https://www.science.org/doi/10.1126/science.abg5289	https://maizegdb.org/genome/assembly/Zm-NC358-REFERENCE-NAM-1.0	https://download.maizegdb.org/Zm-NC358-REFERENCE-NAM-1.0
Zm-Oh43-REFERENCE-NAM-1.0	Zea mays	Zm00039a	Oh43	PRJEB31061	https://www.science.org/doi/10.1126/science.abg5289	https://maizegdb.org/genome/assembly/Zm-Oh43-REFERENCE-NAM-1.0	https://download.maizegdb.org/Zm-Oh43-REFERENCE-NAM-1.0
Zm-Oh7B-REFERENCE-NAM-1.0	Zea mays	Zm00038a	Oh7B	PRJEB31061	https://www.science.org/doi/10.1126/science.abg5289	https://maizegdb.org/genome/assembly/Zm-Oh7B-REFERENCE-NAM-1.0	https://download.maizegdb.org/Zm-Oh7B-REFERENCE-NAM-1.0
Zm-P39-REFERENCE-NAM-1.0	Zea mays	Zm00040a	P39	PRJEB31061	https://www.science.org/doi/10.1126/science.abg5289	https://maizegdb.org/genome/assembly/Zm-P39-REFERENCE-NAM-1.0	https://download.maizegdb.org/Zm-P39-REFERENCE-NAM-1.0
Zm-Tx303-REFERENCE-NAM-1.0	Zea mays	Zm00041a	Tx303	PRJEB31061	https://www.science.org/doi/10.1126/science.abg5289	https://maizegdb.org/genome/assembly/Zm-Tx303-REFERENCE-NAM-1.0	https://download.maizegdb.org/Zm-Tx303-REFERENCE-NAM-1.0
Zm-Tzi8-REFERENCE-NAM-1.0	Zea mays	Zm00042a	Tzi8	PRJEB31061	https://www.science.org/doi/10.1126/science.abg5289	https://maizegdb.org/genome/assembly/Zm-Tzi8-REFERENCE-NAM-1.0	https://download.maizegdb.org/Zm-Tzi8-REFERENCE-NAM-1.0
Zm-B73-REFERENCE-NAM-5.0	Zea mays	Zm00001e	B73	PRJEB32225	https://www.science.org/doi/10.1126/science.abg5289	https://maizegdb.org/genome/assembly/Zm-B73-REFERENCE-NAM-5.0	https://download.maizegdb.org/Zm-B73-REFERENCE-NAM-5.0
Zd-Gigi-REFERENCE-PanAnd-1.0	Zea diploperennis	Zd00001ab.1	Gigi	PRJEB50280	https://www.biorxiv.org/content/10.1101/2025.01.22.633974v1	https://maizegdb.org/genome/assembly/Zd-Gigi-REFERENCE-PanAnd-1.0	https://download.maizegdb.org/Zd-Gigi-REFERENCE-PanAnd-1.0
Zd-Momo-REFERENCE-PanAnd-1.0	Zea diploperennis	Zd00003ab.1	Momo	PRJEB50280	https://www.biorxiv.org/content/10.1101/2025.01.22.633974v1	https://maizegdb.org/genome/assembly/Zd-Momo-REFERENCE-PanAnd-1.0	https://download.maizegdb.org/Zd-Momo-REFERENCE-PanAnd-1.0
Zh-RIMHU001-REFERENCE-PanAnd-1.0	Zea mays - huehuetenagensis	Zh00001ab.1	RIMHU001	PRJEB50280	https://www.biorxiv.org/content/10.1101/2025.01.22.633974v1	https://maizegdb.org/genome/assembly/Zh-RIMHU001-REFERENCE-PanAnd-1.0	https://download.maizegdb.org/Zh-RIMHU001-REFERENCE-PanAnd-1.0
Zn-PI615697-REFERENCE-PanAnd-1.0	Zea nicaraguensis	Zn00001a	PI615697	PRJEB50280	https://www.biorxiv.org/content/10.1101/2025.01.22.633974v1	https://maizegdb.org/genome/assembly/Zn-PI615697-REFERENCE-PanAnd-1.0	https://download.maizegdb.org/Zn-PI615697-REFERENCE-PanAnd-1.0
Zv-TIL01-REFERENCE-PanAnd-1.0	Zea mays - parviglumis	Zv00001a	TIL01	PRJEB50280	https://www.biorxiv.org/content/10.1101/2025.01.22.633974v1	https://maizegdb.org/genome/assembly/Zv-TIL01-REFERENCE-PanAnd-1.0	https://download.maizegdb.org/Zv-TIL01-REFERENCE-PanAnd-1.0
Zv-TIL11-REFERENCE-PanAnd-1.0	Zea mays - parviglumis	Zv00002a	TIL11	PRJEB50280	https://www.biorxiv.org/content/10.1101/2025.01.22.633974v1	https://maizegdb.org/genome/assembly/Zv-TIL11-REFERENCE-PanAnd-1.0	https://download.maizegdb.org/Zv-TIL11-REFERENCE-PanAnd-1.0
Zx-TIL18-REFERENCE-PanAnd-1.0	Zea mays - mexicana	Zx00002a	TIL18	PRJEB50280	https://www.biorxiv.org/content/10.1101/2025.01.22.633974v1	https://maizegdb.org/genome/assembly/Zx-TIL18-REFERENCE-PanAnd-1.0	https://download.maizegdb.org/Zx-TIL18-REFERENCE-PanAnd-1.0
Zx-TIL25-REFERENCE-PanAnd-1.0	Zea mays - mexicana	Zx00003a	TIL25	PRJEB50280	https://www.biorxiv.org/content/10.1101/2025.01.22.633974v1	https://maizegdb.org/genome/assembly/Zx-TIL25-REFERENCE-PanAnd-1.0	https://download.maizegdb.org/Zx-TIL25-REFERENCE-PanAnd-1.0
Zm-CML457-REFERENCE-HiLo-1.0	Zea mays	Zm00106a	CML457	PRJEB64865	https://www.nsf.gov/awardsearch/show-award/?AWD_ID=1546719	https://maizegdb.org/genome/assembly/Zm-CML457-REFERENCE-HiLo-1.0	https://download.maizegdb.org/Zm-CML457-REFERENCE-HiLo-1.0
Zm-CML459-REFERENCE-HiLo-1.0	Zea mays	Zm00107a	CML459	PRJEB64865	https://www.nsf.gov/awardsearch/show-award/?AWD_ID=1546719	https://maizegdb.org/genome/assembly/Zm-CML459-REFERENCE-HiLo-1.0	https://download.maizegdb.org/Zm-CML459-REFERENCE-HiLo-1.0
Zm-CML530-REFERENCE-HiLo-1.0	Zea mays	Zm00108a	CML530	PRJEB64865	https://www.nsf.gov/awardsearch/show-award/?AWD_ID=1546719	https://maizegdb.org/genome/assembly/Zm-CML530-REFERENCE-HiLo-1.0	https://download.maizegdb.org/Zm-CML530-REFERENCE-HiLo-1.0
Zm-PDJ-REFERENCE-HiLo-1.0	Zea mays	Zm00112aa	Palomero de Jalisco	PRJEB64865	https://www.nsf.gov/awardsearch/show-award/?AWD_ID=1546719	https://maizegdb.org/genome/assembly/Zm-PDJ-REFERENCE-HiLo-1.0	https://download.maizegdb.org/Zm-PDJ-REFERENCE-HiLo-1.0
Zm-PT-REFERENCE-HiLo-1.0	Zea mays	Zm00109a	Palomero Toluqueno	PRJEB64865	https://www.nsf.gov/awardsearch/show-award/?AWD_ID=1546719	https://maizegdb.org/genome/assembly/Zm-PT-REFERENCE-HiLo-1.0	https://download.maizegdb.org/Zm-PT-REFERENCE-HiLo-1.0
Zm-TAB-REFERENCE-HiLo-1.0	Zea mays	Zm00111aa	Tabloncillo	PRJEB64865	https://www.nsf.gov/awardsearch/show-award/?AWD_ID=1546719	https://maizegdb.org/genome/assembly/Zm-TAB-REFERENCE-HiLo-1.0	https://download.maizegdb.org/Zm-TAB-REFERENCE-HiLo-1.0
Zm-ZAP-REFERENCE-HiLo-1.0	Zea mays	Zm00110aa	Zapalote Chico	PRJEB64865	https://www.nsf.gov/awardsearch/show-award/?AWD_ID=1546719	https://maizegdb.org/genome/assembly/Zm-ZAP-REFERENCE-HiLo-1.0	https://download.maizegdb.org/Zm-ZAP-REFERENCE-HiLo-1.0
Zm-Mo17-REFERENCE-CAU-1.0	Zea mays	Zm00014a	Mo17	PRJNA358298	https://www.nature.com/articles/s41588-018-0182-0	https://maizegdb.org/genome/assembly/Zm-Mo17-REFERENCE-CAU-1.0	https://download.maizegdb.org/Zm-Mo17-REFERENCE-CAU-1.0
Zm-A188-REFERENCE-KSU-1.0	Zea mays	Zm00056a	A188	PRJNA543394	https://link.springer.com/article/10.1186/s13059-021-02396-x	https://maizegdb.org/genome/assembly/Zm-A188-REFERENCE-KSU-1.0	https://download.maizegdb.org/Zm-A188-REFERENCE-KSU-1.0
